# Single-cell virus sequencing of influenza infections that trigger innate immunity

**DOI:** 10.1101/437277

**Authors:** Alistair B. Russell, Jacob R. Kowalsky, Jesse D. Bloom

**Affiliations:** Basic Sciences Division and Computational Biology Program, Fred Hutchinson Cancer Research Center, Seattle, WA 98109, USA; Department of Genome Sciences, University of Washington, Seattle, WA 98109, USA; Howard Hughes Medical Institute, Seattle, WA 98109, USA

**Keywords:** PacBio, single-cell RNA-seq, influenza, interferon, NS1, stochastic

## Abstract

The outcome of viral infection is extremely heterogeneous, with infected cells only sometimes activating innate immunity. Here we develop a new approach to assess how the genetic variation inherent in viral populations contributes to this heterogeneity. We do this by determining both the transcriptome and full-length sequences of all viral genes in single influenza-infected cells. Most cells are infected by virions with defects such as amino-acid mutations, internal deletions, or failure to express a gene. We identify instances of each type of defect that increase the likelihood that a cell activates an innate-immune response. However, immune activation remains stochastic in cells infected by virions with these defects, and sometimes occurs even when a cell is infected by a virion that expresses unmutated copies of all genes. Our work shows that viral genetic variation substantially contributes to but does not fully explain the heterogeneity in single influenza-infected cells.
