## Supplementary material for "Single-cell virus sequencing of influenza infections that trigger innate immunity": File S3

cell	cell_barcode	frac_mRNA_from_flu	IFN_frac	IFN_state	coinfection_state	mutations
cell 1	CAAGAAATCGTGACAT	0.651126712941785	0.00011401858502936	IFN-	single viral barcode
cell 2	TGTGTTTTCAACGGGA	0.623427944174377	4.1642375281086e-05	IFN-	dual-barcode coinfection	fluPA-WT / fluPA-del207to1867_(8874/8951); fluHA-WT / fluHA-A1338G_fluHA-Thr436Ala_(24/46)
cell 3	TTCTACAAGCCCAATT	0.609588262056415	7.28332119446468e-05	IFN-	dual-barcode coinfection	fluPB1-del427to1876_(1083/1089) / fluPB1-WT
cell 4	CCTACACCAGATAATG	0.590159805851916	0.00217864923747277	IFN+	single viral barcode	fluNA-missing; fluM-missing
cell 5	TTATGCTAGCTACCTA	0.565716559152008	0.000588928150765607	IFN+	dual-barcode coinfection	fluPB2-WT / fluPB2-T1143G_(16/48); fluPB1-del385to2163_(3353/3378) / fluPB1-WT; fluNA-WT / fluNA-A836G_fluNA-Met273Val_(15/27)
cell 6	GACCAATGTGGACGAT	0.565351293785799	0.000132441560161579	IFN-	single viral barcode	fluPB1-G1467A_(14/33); fluHA-A1375G_fluHA-Glu448Gly_(13/40); fluNA-A379C_fluNA-Gln120His_(27/46)
cell 7	CGACTTCAGAGGTACC	0.562088815789474	6.70690811535882e-05	IFN-	dual-barcode coinfection	fluPB2-WT / fluPB2-G180A_fluPB2-Met51Ile_(14/28) fluPB2-A1597G_fluPB2-Thr524Ala_(11/28) fluPB2-G1273A_fluPB2-Gly416Ser_(11/28); fluPA-G607A_fluPA-Glu195Lys_(14/29) / fluPA-A1520G_fluPA-Asn499Ser_(22/30); fluHA-G1515A_fluHA-Val495Ile_(16/29) fluHA-C974T_(15/29) / fluHA-WT
cell 8	CATTATCTCGTCTGAA	0.560573706313617	0.00016198266785454	IFN-	single viral barcode
cell 9	TAGTTGGAGGACATTA	0.550004165856639	0.000555452693945566	IFN+	single viral barcode	fluPB1-A2053G_fluPB1-Thr677Ala_(20/20); fluHA-missing
cell 10	GCGACCATCCGCAGTG	0.545190943303103	3.39120998372219e-05	IFN-	dual-barcode coinfection	fluPA-A1995G_(35/56) / fluPA-WT; fluNS-G563A_fluNS2-Gly22Glu_(78/116) / fluNS-WT
cell 11	GTTCATTCAAGGGTCA	0.543917884973044	5.16182315593868e-05	IFN-	single viral barcode	fluPA-A1591T_fluPA-Met523Leu_(78/239)
cell 12	ATCTACTAGGCTATCT	0.53682635772188	0.00390595658379028	IFN+	single viral barcode	fluPB1-A825G_(59/60); fluHA-del727to729_(58/59); fluNA-missing; fluM-missing
cell 13	GCGCGATAGTGTACTC	0.529110640911883	0.0359955549113398	IFN+	single viral barcode	fluNP-T1023C_(448/461); fluNA-T187C_(15/16); fluNS-missing
cell 14	CGTCAGGTCGTTACAG	0.497613790155994	4.72612127227185e-05	IFN-	dual-barcode coinfection	fluPB1-A1327G_fluPB1-Thr435Ala_(30/30) / fluPB1-WT; fluHA-C384T_(45/46); fluNP-WT / fluNP-C1106A_fluNP-Pro354Gln_(41/42)
cell 15	CAGATCAAGCTAAACA	0.486213085332028	5.29268550862708e-05	IFN-	dual-barcode coinfection	fluPA-WT / fluPA-A1007T_fluPA-Lys328Met_(9/17); fluHA-missing; fluNA-WT / fluNA-del644to787_(51/51)
cell 16	GCTTCCACACCTCGGA	0.483785515915403	0.00016553550736633	IFN-	single viral barcode	fluNA-missing
cell 17	TCGGGACTCCTCAATT	0.473621954104566	8.98876404494382e-05	IFN-	dual-barcode coinfection	fluPB1-WT / fluPB1-del574to1688_(456/495); fluPA-A80T_fluPA-Lys19Met_(11/11) / fluPA-WT
cell 18	AAGACCTTCTACTATC	0.473029299987741	5.81598231941375e-05	IFN-	dual-barcode coinfection	fluNA-WT / fluNA-G1050A_fluNA-Gly344Glu_(10/12)
cell 19	CACCACTGTGGTGTAG	0.46406956255267	7.14745193338575e-05	IFN-	single viral barcode
cell 20	GCATGTATCCAGAGGA	0.462181496664255	9.96363274049718e-05	IFN-	single viral barcode
cell 21	CAGAATCCACTAAGTC	0.459622228305502	0.000101317122593718	IFN-	dual-barcode coinfection	fluPB1-WT / fluPB1-A1681G_fluPB1-Lys553Glu_(55/83); fluPA-WT / fluPA-C832A_fluPA-Leu270Ile_(33/84); fluNP-T486C_(25/27) / fluNP-WT
cell 22	TTGTAGGCATGCATGT	0.456027886916192	5.43065059194091e-05	IFN-	single viral barcode
cell 23	ATCATCTAGGGCACTA	0.450936843805524	7.35456350665588e-05	IFN-	dual-barcode coinfection	fluM-WT / fluM-ins850len1_(12/33)
cell 24	CCCAATCCACGCGAAA	0.440579949605519	0.00465184966403308	IFN+	dual-barcode coinfection	fluNA-T89G_fluNA-Leu24Val_(14/15)
cell 25	CGACCTTAGAGCTGGT	0.436262803686672	3.50091023666153e-05	IFN-	single viral barcode
cell 26	TCCCGATCAAAGGCGT	0.435367716592711	0.00122391136305076	IFN+	single viral barcode	fluPB1-G103A_fluPB1-Asp27Asn_(11/33)
cell 27	TTTGGTTCAAATACAG	0.431333886038226	0.00208834075416683	IFN+	dual-barcode coinfection	fluNP-WT / fluNP-T850C_fluNP-Ser269Pro_(30/43)
cell 28	CCGGTAGGTTCAACCA	0.428478525178839	0.000445258002275763	IFN+	single viral barcode	fluNS-C391T_fluNS1-Ala122Val_(19/46)
cell 29	CTTAACTCAAGCGATG	0.428157474020783	5.82445104548896e-05	IFN-	single viral barcode	fluPA-T303C_(26/75)
cell 30	ACGAGCCGTAAACGCG	0.426783227825388	2.50425723730342e-05	IFN-	single viral barcode	fluPA-G81A_(25/57); fluM-G392A_fluM1-Ala123Thr_(118/123)
cell 31	GACAGAGCAATGTTGC	0.402654529347976	2.55689082076195e-05	IFN-	dual-barcode coinfection	fluPB1-C1549T_fluPB1-Leu509Phe_(2/6) / fluPB1-WT
cell 32	ACGGGTCCATACCATG	0.401887184356547	9.92211142531131e-05	IFN-	dual-barcode coinfection
cell 33	AACTCTTGTCTAAACC	0.399950236377208	8.29324929507381e-05	IFN-	dual-barcode coinfection	fluNP-WT / fluNP-A260G_fluNP-Asp72Gly_(16/17)
cell 34	ATTCTACTCAGCTGGC	0.396816410802891	5.5208965936068e-05	IFN-	dual-barcode coinfection
cell 35	TTATGCTTCTGTACGA	0.393948466862749	0.00110429804423004	IFN+	single viral barcode
cell 36	TGATTTCCATGCGCAC	0.393278198134788	0.00159512761020882	IFN+	single viral barcode
cell 37	GCTGGGTGTGCAGGTA	0.39063733784546	9.25583117363939e-05	IFN-	single viral barcode
cell 38	ACCTTTACAGCTGCTG	0.386255924170616	0.000133138064172547	IFN-	single viral barcode	fluNA-A1223G_fluNA-Met402Val_(15/25)
cell 39	AGAGCTTGTGTGCGTC	0.382389675270608	0.0210987529491068	IFN+	single viral barcode	fluNA-missing; fluNS-missing
cell 40	CACCAGGCACGGCGTT	0.379604781654062	6.55393891728929e-05	IFN-	single viral barcode
cell 41	ATGTGTGAGATCACGG	0.368275974555537	2.58191113061888e-05	IFN-	dual-barcode coinfection
cell 42	AGTGTCATCACATACG	0.368018761400156	4.58127176104087e-05	IFN-	single viral barcode
cell 43	CGGGTCAGTAAATGAC	0.36463619348988	3.03683683075708e-05	IFN-	dual-barcode coinfection	fluPB2-del631to1645_(29/39) / fluPB2-G859T_fluPB2-Ala278Ser_(14/28)
cell 44	AGGGTGACACTAGTAC	0.363041767308058	4.26075841499787e-05	IFN-	dual-barcode coinfection	fluNP-WT / fluNP-A285G_(16/18)
cell 45	CATCCACGTCGAAAGC	0.361489621489621	0.0165602172333346	IFN+	single viral barcode	fluNS-missing
cell 46	TTAACTCGTTCTGGTA	0.354119962819181	2.11640211640212e-05	IFN-	dual-barcode coinfection
cell 47	GACCTGGTCGTGACAT	0.349943111294994	0.00011933648912049	IFN-	dual-barcode coinfection	fluPA-WT / fluPA-A1470G_(6/7)
cell 48	AAGGAGCGTGTCGCTG	0.346438809261301	0.00141705185735011	IFN+	single viral barcode
cell 49	TGGTTAGAGTAGGCCA	0.345933673099684	3.69289855607666e-05	IFN-	single viral barcode
cell 50	CGTTGGGTCGGAAATA	0.345707208801107	4.91642084562439e-05	IFN-	single viral barcode
cell 51	TAGTTGGCAAATTGCC	0.343955399061033	4.47267197423741e-05	IFN-	dual-barcode coinfection
cell 52	GCATGATCACATCTTT	0.342135250893945	0.000119460040616414	IFN-	single viral barcode
cell 53	GGAACTTGTCTGGAGA	0.341648642153329	3.6504344016938e-05	IFN-	single viral barcode
cell 54	GTGCTTCAGAACAATC	0.340982584641758	5.91191250369495e-05	IFN-	single viral barcode
cell 55	GCTGCTTCACTTAAGC	0.336368796426544	3.71871629913354e-05	IFN-	dual-barcode coinfection
cell 56	CATCCACCACGCCAGT	0.334204045077991	2.80237641520009e-05	IFN-	dual-barcode coinfection
cell 57	CGCGTTTGTTCCACTC	0.333448366862224	3.04553068372164e-05	IFN-	dual-barcode coinfection	fluPB1-WT / fluPB1-T642G_(11/26); fluPA-T1251C_(17/17) / fluPA-WT
cell 58	GTCATTTCATGGTAGG	0.333177933177933	0.000699137730132836	IFN+	dual-barcode coinfection
cell 59	CACATAGGTAAGCACG	0.331592794980773	6.05583479682674e-05	IFN-	single viral barcode	fluPB1-T1333C_fluPB1-Trp437Arg_(10/10); fluNA-G851A_fluNA-Asp278Asn_(13/13)
cell 60	GTCGTAATCGGCTTGG	0.31820742637644	7.51201923076923e-05	IFN-	dual-barcode coinfection
cell 61	CAGGTGCGTCTACCTC	0.315292044004133	8.87665882561804e-05	IFN-	single viral barcode	fluM-ins850len1_(5/16)
cell 62	GTGCTTCTCGACGGAA	0.314552144482207	4.09768890345845e-05	IFN-	single viral barcode	fluNA-G1014A_fluNA-Gly332Glu_(26/27); fluNS-missing
cell 63	CTCGTACCAGCCTTTC	0.312460803704954	2.33885302647582e-05	IFN-	single viral barcode	fluM-missing
cell 64	TCGCGAGCAAGAAAGG	0.3116918531985	3.30152860774539e-05	IFN-	single viral barcode	fluM-missing
cell 65	CTACATTAGCTTTGGT	0.310335570469799	0.00568314519268198	IFN+	single viral barcode	fluM-missing; fluNS-missing
cell 66	CGGGTCAAGTAAGTAC	0.302869817128372	0.000129861697292384	IFN-	dual-barcode coinfection	fluPB2-WT / fluPB2-G1307A_fluPB2-Arg427Gln_(4/12); fluNA-T790C_(9/20)
cell 67	TGCTGCTTCAGGCAAG	0.302396380292705	0.0210193377907675	IFN+	single viral barcode	fluPB1-G1736A_fluPB1-Arg571Gln_(154/161); fluM-missing; fluNS-missing
cell 68	GATCAGTAGGACCACA	0.301277886073208	6.19962802231866e-05	IFN-	single viral barcode
cell 69	GGACAAGAGTCAAGCG	0.300593276203032	0.0126453031731071	IFN+	single viral barcode	fluNA-C886T_(6/6); fluNS-missing
cell 70	CTGCCTATCTACGAGT	0.297070572569907	3.78859632506156e-05	IFN-	single viral barcode	fluM-missing
cell 71	TATGCCCTCGAATCCA	0.295090506576377	3.69480879364493e-05	IFN-	dual-barcode coinfection	fluPB2-WT / fluPB2-G835A_fluPB2-Ala270Thr_(15/25); fluM-T508C_(26/29) / fluM-WT
cell 72	GTGCTTCTCGAATGCT	0.290367713004484	5.05535614984076e-05	IFN-	single viral barcode
cell 73	AGCCTAACAAGACACG	0.283258695578976	2.34890658398516e-05	IFN-	dual-barcode coinfection	fluPA-WT / fluPA-ins1226len1_(2/6); fluHA-T617C_(14/14) / fluHA-WT
cell 74	CACATTTCATGATCCA	0.277246594175728	2.1616013142536e-05	IFN-	single viral barcode
cell 75	CCACCTAGTCTGCCAG	0.272994625291553	4.64964895150416e-05	IFN-	dual-barcode coinfection
cell 76	TGCGGGTCATCGGACC	0.272056692747438	3.61899247249566e-05	IFN-	single viral barcode	fluPA-A1768G_fluPA-Arg582Gly_(2/5)
cell 77	CGCTATCAGGGAGTAA	0.270778704471249	2.31991648300661e-05	IFN-	single viral barcode	fluPB1-C1911T_(8/8)
cell 78	TGCCCATGTCTTCAAG	0.260421869596957	0.000155852252065042	IFN-	single viral barcode	fluHA-missing; fluNS-missing
cell 79	TCTGGAAAGACCTTTG	0.258810297425644	0.00148372955656719	IFN+	dual-barcode coinfection	fluPB2-WT / fluPB2-T1731A_(66/71); fluPB1-WT / fluPB1-G640A_fluPB1-Gly206Ser_(21/23)
cell 80	TATCAGGTCACCGGGT	0.257298801369863	2.88192743306724e-05	IFN-	single viral barcode	fluHA-missing
cell 81	ACGGGTCTCTCTTATG	0.255773311696417	3.35457900033546e-05	IFN-	single viral barcode	fluPB2-T1720C_fluPB2-Ser565Pro_(10/27)
cell 82	CCCATACAGATCCCGC	0.254036490877281	0.00817529987267976	IFN+	single viral barcode	fluNA-T720A_fluNA-Leu234Gln_(11/11); fluNS-missing
cell 83	TGTATTCTCTTGCAAG	0.253179351607068	3.72619890449752e-05	IFN-	single viral barcode
cell 84	GCTGCTTTCAGTTCGA	0.251777799036959	2.13096937797004e-05	IFN-	single viral barcode	fluPB2-A233G_fluPB2-Glu69Gly_(55/104); fluHA-G611A_fluHA-Trp193Ter_(7/17)
cell 85	CAAGATCAGCGCCTTG	0.249263843336286	0.00175388245798654	IFN+	single viral barcode	fluPA-G1915A_fluPA-Gly631Ser_(3/10); fluHA-T1304C_(13/30); fluNP-G1054A_fluNP-Ala337Thr_(22/26)
cell 86	CCAATCCTCCCGACTT	0.242073004217617	4.00336282477281e-05	IFN-	single viral barcode	fluNA-A1223G_fluNA-Met402Val_(24/24); fluM-missing
cell 87	GTCCTCAAGTGTTTGC	0.241687422166874	0.00168329433017202	IFN+	single viral barcode	fluNA-A480G_fluNA-Tyr154Cys_(34/35)
cell 88	ACTGAGTAGTCAAGCG	0.240079985002812	8.22300797631774e-05	IFN-	dual-barcode coinfection	fluPB2-A109G_fluPB2-Met28Val_(13/13) fluPB2-del1713to2116_(13/13) / fluPB2-WT; fluPB1-T2134C_fluPB1-Ser704Pro_(4/4) / fluPB1-G564A_(8/10)
cell 89	TGGTTCCTCAGCCTAA	0.239327059215458	0.000503645958788622	IFN+	dual-barcode coinfection	fluHA-del137to1488_(165/166) / fluHA-T434C_(9/11); fluM-ins267len1_(13/17) / fluM-ins850len1_(11/27)
cell 90	GGAACTTAGTCGAGTG	0.237216647343381	2.62061374773972e-05	IFN-	single viral barcode	fluHA-missing
cell 91	TTCGAAGTCTTATCTG	0.23492426407545	0.000124517494708006	IFN-	single viral barcode	fluPA-G1140T_fluPA-Glu372Asp_(72/73); fluNA-missing; fluNS-del603to659_(32/35)
cell 92	CTGCTGTGTAGCGTAG	0.231978216213634	0.000497605274615911	IFN+	dual-barcode coinfection	fluPB2-T1756G_fluPB2-Phe577Val_(27/28) / fluPB2-A1505G_fluPB2-Lys493Arg_(39/39); fluPA-WT / fluPA-T1126A_fluPA-Trp368Arg_(28/29)
cell 93	ATTATCCGTAAGGATT	0.223849067599068	2.34631628343501e-05	IFN-	single viral barcode
cell 94	CCTACACCATATGGTC	0.222830086060722	4.11658159064713e-05	IFN-	single viral barcode	fluPB1-C2203A_(16/28); fluPA-A1615G_fluPA-Arg531Gly_(53/100); fluNP-T1023C_(55/57)
cell 95	ACGGAGAAGATGTGTA	0.222294015418208	2.86491906603638e-05	IFN-	single viral barcode	fluNP-C431T_fluNP-Ala129Val_(29/31); fluNA-A1091G_fluNA-Ile358Val_(9/10)
cell 96	AGTTGGTAGTTACGGG	0.205640731718966	3.00634338454138e-05	IFN-	dual-barcode coinfection
cell 97	TCGTAGAAGTCACGCC	0.204462445304307	4.54566116641666e-05	IFN-	single viral barcode	fluM-ins850len1_(6/20)
cell 98	CTCCTAGTCTTAACCT	0.192210811858167	2.66517416913195e-05	IFN-	single viral barcode	fluHA-missing
cell 99	ACTTTCAGTAGAGGAA	0.190114360273237	4.73843821076573e-05	IFN-	single viral barcode	fluM-missing
cell 100	TTGACTTGTCCGCTGA	0.180856592583535	0.00250046650494495	IFN+	single viral barcode
cell 101	CACATTTCAGTTCCCT	0.176773168283707	0.00015240030480061	IFN-	single viral barcode	fluNS-missing
cell 102	GACGTTACAGGTGGAT	0.174247422291757	0.00120985230670897	IFN+	single viral barcode
cell 103	TGCCCTACAGGATCGA	0.173347155033402	3.48334958896475e-05	IFN-	single viral barcode	fluNP-C1358A_fluNP-Ser438Tyr_(76/76); fluNS-missing
cell 104	GGATGTTAGTCTCGGC	0.173338764110322	0.009467164074048	IFN+	single viral barcode	fluHA-G1378A_fluHA-Arg449Lys_(2/3)
cell 105	CTAACTTAGTAACCCT	0.172581468995812	0.0113092004543434	IFN+	single viral barcode
cell 106	ACTGCTCCAGAAGCAC	0.168797203170452	3.21068516021319e-05	IFN-	single viral barcode
cell 107	AACTGGTAGATGGCGT	0.164736815492744	0.00593256250378352	IFN+	dual-barcode coinfection	fluPB2-A1948T_fluPB2-Arg641Trp_(8/8) fluPB2-A2211G_(8/8) / fluPB2-WT; fluNS-missing
cell 108	GACTAACTCATTGCGA	0.162706002034588	2.42995650377858e-05	IFN-	single viral barcode	fluPB2-missing
cell 109	GTTCGGGTCAGGCGAA	0.161860488876402	0.00079234473090754	IFN+	dual-barcode coinfection
cell 110	GCATGCGGTAGCGCAA	0.160336030510746	6.13798183157378e-05	IFN-	single viral barcode	fluPB1-del1193to1193_(17/24); fluM-G255A_fluM1-Arg77Lys_(4/12)
cell 111	TACTCATCAGCTTAAC	0.156804733727811	0.00424448217317487	IFN+	single viral barcode	fluPB2-A2127G_(7/13); fluNS-A638G_fluNS2-Glu47Gly_(8/13)
cell 112	CTAAGACCAATAGCGG	0.154802790933083	4.27734291458146e-05	IFN-	single viral barcode
cell 113	GCTCTGTCAATGTAAG	0.152439024390244	4.28228845495033e-05	IFN-	single viral barcode
cell 114	TCTCATAAGGGCTCTC	0.150601277715145	5.53036168565424e-05	IFN-	single viral barcode	fluPA-missing
cell 115	ACGGGCTTCTCGCTTG	0.138377521359993	2.55571457779595e-05	IFN-	single viral barcode	fluPB2-C604T_fluPB2-Leu193Phe_(4/11); fluPA-T1665C_(4/13)
cell 116	AACACGTGTCTAGTGT	0.136892091043065	0.00279833048757352	IFN+	single viral barcode	fluPB1-A860G_fluPB1-Lys279Arg_(8/8)
cell 117	AAAGTAGTCGTGGACC	0.128070337806571	2.12287182099945e-05	IFN-	dual-barcode coinfection	fluNP-G339A_(20/23) / fluNP-WT; fluNA-WT / fluNA-T1130C_fluNA-Phe371Leu_(2/6)
cell 118	GCTGCTTAGTGTCCAT	0.123891926323053	0.000121175401393517	IFN-	single viral barcode	fluPA-missing
cell 119	AGCTCCTCAGGTGGAT	0.123393195813529	2.67101151205962e-05	IFN-	single viral barcode	fluHA-G1693A_fluHA-Cys554Tyr_(21/22)
cell 120	CTGTTTATCTCGAGTA	0.120095594347465	4.72355400203113e-05	IFN-	single viral barcode	fluNS-A553T_fluNS1-Asn176Ile_fluNS2-Met19Leu_(12/33)
cell 121	TCGCGAGCAAGCGTAG	0.118467678764594	4.23137138746668e-05	IFN-	single viral barcode	fluHA-missing
cell 122	CCTCTGAGTCAACTGT	0.113976600830293	0.000141984949595343	IFN-	single viral barcode	fluPA-C1618T_fluPA-Leu532Phe_(3/3); fluM-missing
cell 123	ACACTGACATCGATGT	0.109736417428725	0.0244712990936556	IFN+	single viral barcode	fluPB1-missing; fluNP-A838G_fluNP-Ile265Val_(13/30); fluNS-missing
cell 124	AGGCCACTCACAAACC	0.108647450110865	4.52284034373587e-05	IFN-	single viral barcode	fluNA-missing
cell 125	TATCTCATCCGAACGC	0.108218259820351	0.0014732854265011	IFN+	single viral barcode	fluPA-A1992C_fluPA-Glu656Asp_(24/43)
cell 126	TGATTTCAGCTGAACG	0.106906124298907	6.34356762243086e-05	IFN-	single viral barcode	fluPB1-missing; fluHA-missing; fluM-missing
cell 127	CCTTACGGTCGGCATC	0.105635520858746	0.000545553737043099	IFN+	single viral barcode
cell 128	ACAGCCGTCGCTTGTC	0.105154681671098	2.30324527258908e-05	IFN-	dual-barcode coinfection	fluHA-WT / fluHA-G1169T_(2/3); fluNP-G908A_fluNP-Gly288Glu_(15/15) / fluNP-WT
cell 129	GCAAACTTCTAGCACA	0.102292806505865	2.37146651489281e-05	IFN-	single viral barcode	fluPA-del611to1543_(36/47)
cell 130	TCGTACCCAGTTCCCT	0.0977060638732944	4.12048292059829e-05	IFN-	single viral barcode
cell 131	AATCGGTCACGAAATA	0.0926307829793084	3.78802227357097e-05	IFN-	single viral barcode	fluPA-G371A_fluPA-Arg116Lys_(4/11)
cell 132	CTGCGGAGTTCCACAA	0.0826591946490713	4.92659375307912e-05	IFN-	single viral barcode	fluPB2-missing; fluNA-missing; fluM-missing
cell 133	GAGTCCGCATGCAATC	0.0819593950129445	3.71057513914657e-05	IFN-	single viral barcode	fluHA-missing; fluNS-missing
cell 134	ATTGGTGGTCTAGCGC	0.0807661243798315	4.1839253587716e-05	IFN-	single viral barcode	fluPB2-T2107C_fluPB2-Phe694Leu_(19/19); fluNP-G692A_fluNP-Arg216Lys_(25/26)
cell 135	CGTGTCTTCCTCAACC	0.0805378901888441	0.000950369588173178	IFN+	single viral barcode	fluPB1-T2134C_fluPB1-Ser704Pro_(11/11)
cell 136	TCTGAGAAGCGATTCT	0.0804254721617637	3.81752242794426e-05	IFN-	single viral barcode	fluPB2-missing; fluM-ins850len1_(3/4)
cell 137	CAAGAAAGTCTTGTCC	0.0726028253531691	3.37006706433458e-05	IFN-	single viral barcode	fluPB2-G1737T_fluPB2-Met570Ile_(9/9); fluHA-missing; fluNA-missing
cell 138	TTGACTTTCTTCCTTC	0.0679951932705788	3.58153361269295e-05	IFN-	single viral barcode	fluPB2-C615T_(20/20); fluNA-G1254A_fluNA-Arg412Lys_(3/3)
cell 139	ACAGCTAAGGCCCTCA	0.0635285317375508	2.85274148456667e-05	IFN-	single viral barcode
cell 140	GCTTCCAAGTGTACGG	0.0633994554647997	0.000652586616041766	IFN+	single viral barcode	fluNS-missing
cell 141	GCTGCTTCAGCCTTGG	0.0623188405797101	3.76974403438007e-05	IFN-	single viral barcode	fluNA-missing; fluM-missing
cell 142	GCACATACACTCAGGC	0.0576323987538941	4.52847277255746e-05	IFN-	single viral barcode	fluM-missing; fluNS-missing
cell 143	TTGGAACTCCAGAAGG	0.0468706536856746	4.86404980787003e-05	IFN-	single viral barcode	fluPB1-missing; fluPA-missing; fluHA-missing
cell 144	CTCTAATGTATCTGCA	0.0444963798002016	4.79593304877464e-05	IFN-	single viral barcode	fluNS-missing
cell 145	TTCTCCTGTCGAGATG	0.0432893618360986	3.29077267342372e-05	IFN-	single viral barcode	fluHA-missing
cell 146	TAGGCATGTCTAGTCA	0.0422397702799713	0.00179888469149128	IFN+	single viral barcode	fluPB1-C1792T_(2/6) fluPB1-T1893C_(2/6); fluHA-missing
cell 147	GATCAGTGTAGATTAG	0.0350740452065472	4.75149672146726e-05	IFN-	single viral barcode	fluPB2-T1062C_(9/9); fluNA-missing; fluM-missing; fluNS-missing
cell 148	CGAGAAGCAAGCGTAG	0.028800277593037	0.00273915503022003	IFN+	single viral barcode	fluPA-missing; fluHA-missing; fluNS-missing
cell 149	CTTAGGAAGGCCGAAT	0.0168968443792917	0.000745565845236227	IFN+	single viral barcode	fluPB2-missing; fluPB1-missing; fluHA-missing; fluNA-missing; fluM-missing
cell 150	CCATGTCCAGACGCAA	0.0132393287819818	3.23300248941192e-05	IFN-	single viral barcode	fluPB1-missing; fluPA-missing; fluNA-missing; fluNS-missing
